# Neural Circuit Remodeling Underlying Enhanced Feeding During Pregnancy in Mice

**DOI:** 10.1101/2025.08.07.669199

**Authors:** Kengo Inada, Gen-ichi Tasaka, Mitsue Hagihara, Kenta Kobayashi, Hiroko Yukinaga, Kazunari Miyamichi

**Affiliations:** Laboratory for Comparative Connectomics, RIKEN Center for Biosystems Dynamics Research, Kobe, Hyogo 650-0047, Japan; Department of Viral Vector Development, National Institute for Physiological Sciences, Okazaki, Aichi 444-8585, Japan; CREST, Japan Science and Technology Agency, Kawaguchi, Saitama 332-0012, Japan; Graduate School of Science, University of Hyogo, Akou-gun, Hyogo 678-1297, Japan

## Abstract

Pregnancy represents a unique physiological state marked by substantial adaptations influencing both behavior and metabolism^1^. Alterations have been observed across multiple levels—from changes in cellular morphology, synaptic density, and neuroglial interactions to a brain-wide reduction in gray matter volume^2–7^. While these adaptations are thought to support offspring survival and promote maternal physiological and psychological well-being^8^, their functional significance remains largely unresolved. In particular, linking localized synaptic plasticity to a broader brain-wide circuit dynamics has posed a major challenge. Using virus-mediated screening in mice, we investigated the pregnancy-induced remodeling of the presynaptic landscape of paraventricular hypothalamic (PVH) oxytocin neurons, a central hub of maternal physiology^9,10^. Here we show a selective and reversible elimination of excitatory synaptic inputs from the medial preoptic nucleus to PVH oxytocin neurons, displaying region-, cell-type-, and pathway-specificity. This reduction in excitatory drive attenuated the anorexigenic activity of oxytocin neurons during feeding, thereby promoting the increased food intake characteristic of pregnancy. These data demonstrate that the selective suppression of anorexigenic PVH oxytocin neuron activity plays a critical role in appetite regulation during pregnancy. More broadly, our data identify a pregnancy-associated remodeling of hypothalamic neural circuits with direct physiological relevance.

---

The adult brain exhibits remarkable flexibility in adapting physiology and behavior to meet life-stage-specific demands. During pregnancy, for instance, food intake increases to support fetal development^1^, while maternal caregiving behaviors are facilitated in preparation for infant rearing^2^. These adaptations are thought to involve changes in synaptic strength. Recent seminal studies have demonstrated estrous cycle-dependent periodic remodeling of hypothalamic neural connectivity in female mice^11^ and social experience-dependent reorganization of limbic neural circuits in male mice^12^, underscoring the plasticity of these networks. However, how brain-wide neural circuit dynamics are shaped during pregnancy remains poorly understood. To address this knowledge gap, we utilized a virus-mediated monosynaptic tracing approach^13,14^ to map presynaptic inputs to oxytocin (OT) neurons in the paraventricular hypothalamus (PVH), which play key roles in parturition, lactation, maternal care, social bonding, and regulation of feeding and energy expenditure^9,10^.
