## Supplementary Tables for "Neural Circuit Remodeling Underlying Enhanced Feeding During Pregnancy in Mice"

### Sheet: Table S1
Table S1. List of abbreviations, related to Figure 2.
Acronym	Name
ARH	Arcuate hypothalamic nucleus
AVPV	Anteroventral periventricular nucleus
BSTv	Bed nuclei of the stria terminalis, ventral part
DMH	Dorsomedial nucleus of the hypothalamus
LHA	Lateral hypothalamic area
MPN	MPNl Medial preoptic nucleus
MPO	Medial preoptic area
PVH	Paraventricular hypothalamic nucleus
Pvpo	Periventricular hypothalamic nucleus, preoptic part
PVT	Paraventricular nucleus of the thalamus
SCH	Suprachiasmatic nucleus
SFO	Subfornical organ
SO	Supraoptic nucleus
TU	Tuberal nucleus
VMH	Ventromedial hypothalamic nucleus

### Sheet: Table S2
Table S2. Complete data set of convergence index, related to Figure 1.
Region name	NP_1	NP_2	NP_3	NP_4	NP_5	NP_6	NP_7	NP_8	NP_9	NP_Average	NP_SEM		Region name	LP_1	LP_2	LP_3	LP_4	LP_5	LP_6	LP_7	LP_Average	LP_SEM		d' value
ARH	2	3.85669	8.84466	4.50794	1.445	1.94488	1.49485	4.00746	3.36856	3.49667	0.727717		ARH	0.50365	0.836735	0.747253	2.36782	2.57742	5.81481	0.975962	1.97481	0.658188		-0.38778
SO	1.94186	2.7707	5.09709	1.01587	0.7525	2.5315	2.59794	2.50746	1.52575	2.30452	0.400647		SO	0.839416	1.79592	0.807692	2.49425	1.44839	3.74074	2.63462	1.96586	0.372074		-0.154896
TU	2.62791	2.20382	3.6699	0.761905	0.6575	2.29134	2.34021	2.82836	2.3252	2.18957	0.298736		TU	0.343066	0.183673	0.796703	2.45977	1.82258	6.38889	1.30288	1.89965	0.747964		-0.100837
DMH	0.313953	1.86624	3.53398	1.71429	1.01	2.45276	1.53093	2.16791	2.14905	1.8599	0.284892		DMH	0.956204	2.26531	1.15385	1.54023	1.85484	4.55556	0.451923	1.82541	0.469963		-0.0164369
AVPV	4.06977	1.75478	3.02913	1.11111	0.3075	0.397638	0.494845	1.81716	0.848238	1.53669	0.405501		AVPV	1.27007	1.81633	0.247253	0.850575	0.212903	0.814815	1.72596	0.99113	0.226264		-0.300558
MPO	3.18605	1.64013	2.34951	0.809524	0.18	0.641732	1.14433	1.89179	1.49593	1.48211	0.290104		MPO	0.635036	1.20408	0.236264	0.908046	0.290323	1.46296	0.956731	0.813349	0.159244		-0.517765
LHA	1.2093	1.4172	1.94175	0.15873	0.315	2.20079	1.52062	1.6194	2.70732	1.45446	0.259022		LHA	1.25547	4.36735	0.648352	1.09195	1.05161	2.53704	0.889423	1.6916	0.464354		0.118239
PVpo	1.77907	1.4172	1.79612	1.79365	0.2675	0.53937	0.43299	1.47761	0.791328	1.14387	0.198771		PVpo	0.270073	1.55102	0.181319	1.29885	0.258065	0.574074	0.899038	0.71892	0.190863		-0.385867
BSTv	3.61628	1.11465	1.38835	0.142857	0.0825	1.1811	0.938144	0.80597	0.97561	1.13838	0.323711		BSTv	0.985401	0.326531	0.186813	0.229885	0.329032	0.888889	0.403846	0.478628	0.112782		-0.519687
MPN	1.81395	1.07643	3.03883	1.04762	0.155	0.346457	0.43299	1.14179	0.476965	1.05889	0.284422		MPN	0.124088	0.326531	0.0604396	0.563218	0.135484	0.5	0.254808	0.280653	0.0677344		-0.753763

### Sheet: Table S3
Table S3 Complete data set of the timecourse of convergence index, related to Figure 1
MPN								MPN
NP	GD13	GD14-17	GD18	PPD1	PPD5-13			Average	SEM
1.81395	0.0604396	0.0425532	2.0125	0.872727	0.800971		NP	1.05889	0.284422
1.07643	0.563218	0.597285	3.14103	0.578313	0.227723		GD13	0.280653	0.0677344
3.03883	0.135484	0.151899	3.31481	1.78788	0.430233		GD14-17	0.25349	0.10428
1.04762	0.5	0.222222		0.721843	3.21667		GD18	2.82278	0.333322
0.155	0.254808			1.05425	2.64286		PPD1	0.809242	0.156357
0.346457	0.124088			0.430233	1.08333		PPD5-13	1.4003	0.460035
0.43299	0.326531			0.227723
1.14179				0.800971
0.476965
